# Multi-omic stratification of the missense variant cysteinome

**DOI:** 10.1101/2023.08.12.553095

**Authors:** Heta Desai, Samuel Ofori, Lisa Boatner, Fengchao Yu, Miranda Villanueva, Nicholas Ung, Alexey I. Nesvizhskii, Keriann Backus

## Abstract

Cancer genomes are rife with genetic variants; one key outcome of this variation is gain-of-cysteine, which is the most frequently acquired amino acid due to missense variants in COSMIC. Acquired cysteines are both driver mutations and sites targeted by precision therapies. However, despite their ubiquity, nearly all acquired cysteines remain uncharacterized. Here, we pair cysteine chemoproteomics—a technique that enables proteome-wide pinpointing of functional, redox sensitive, and potentially druggable residues—with genomics to reveal the hidden landscape of cysteine acquisition. For both cancer and healthy genomes, we find that cysteine acquisition is a ubiquitous consequence of genetic variation that is further elevated in the context of decreased DNA repair. Our chemoproteogenomics platform integrates chemoproteomic, whole exome, and RNA-seq data, with a customized 2-stage false discovery rate (FDR) error controlled proteomic search, further enhanced with a user-friendly FragPipe interface. Integration of CADD predictions of deleteriousness revealed marked enrichment for likely damaging variants that result in acquisition of cysteine. By deploying chemoproteogenomics across eleven cell lines, we identify 116 gain-of-cysteines, of which 10 were liganded by electrophilic druglike molecules. Reference cysteines proximal to missense variants were also found to be pervasive, 791 in total, supporting heretofore untapped opportunities for proteoform-specific chemical probe development campaigns. As chemoproteogenomics is further distinguished by sample-matched combinatorial variant databases and compatible with redox proteomics and small molecule screening, we expect widespread utility in guiding proteoform-specific biology and therapeutic discovery.
