## Supplementary material for "Multi-omic stratification of the missense variant cysteinome": Table S7

### Sheet: S49
ID	Study	AA-change	DB Search Type	HLA (or Cys if multi-mapped)	HLA: Uniprot ID	HLA allele
C125	This study	HLA-C S123Y;HLA-B V127L	Variant	C125	HLA-C S123Y;HLA-B V127L : C125	C*4:01,C*7:06,B*8:01,B*35:01
C188	This study	HLA-C T187L;HLA-B E187L	Variant	C188	HLA-C T187L;HLA-B E187L : C188	B*15:01,B*35:01,C*3:04,C4:01
C283	This study	HLA-B K292E;HLA-G M295T;HLA-A K292E	Variant	C283	HLA-B K292E;HLA-G M295T;HLA-A K292E : C283	A*2:01,B*15:01,B*35:01
P01889_C125	CysDB	HLA-B Reference	Reference	HLA-B	HLA-B Reference : P01889_C125	07:02:00
P01889_C188	This study	HLA-B Reference	Reference	HLA-B	HLA-B Reference : P01889_C188	07:02:00
P01889_C188	CysDB	HLA-B Reference	Reference	HLA-B	HLA-B Reference : P01889_C188	07:02:00
P01889_C283	This study	HLA-B Reference	Reference	HLA-B	HLA-B Reference : P01889_C283	07:02:00
P01889_C283	This study	HLA-B Reference	Reference	HLA-B	HLA-B Reference : P01889_C283	07:02:00
P01889_C283	This study	HLA-B Reference	Reference	HLA-B	HLA-B Reference : P01889_C283	07:02:00
P01889_C283	CysDB	HLA-B Reference	Reference	HLA-B	HLA-B Reference : P01889_C283	07:02:00
P01889_C349	CysDB	HLA-B Reference	Reference	HLA-B	HLA-B Reference : P01889_C349	07:02:00
P01889_C91	This study	HLA-B Y91C	Variant	HLA-B	HLA-B Y91C : P01889_C91	14:02,38:01
P04439_C188	This study	HLA-A Reference	Reference	HLA-A	HLA-A Reference : P04439_C188	03:01:00
P04439_C188	This study	HLA-A Reference	Reference	HLA-A	HLA-A Reference : P04439_C188	03:01:00
P04439_C188	This study	HLA-A Reference	Reference	HLA-A	HLA-A Reference : P04439_C188	03:01:00
P04439_C188	This study	HLA-A Reference	Reference	HLA-A	HLA-A Reference : P04439_C188	03:01:00
P04439_C188	CysDB	HLA-A Reference	Reference	HLA-A	HLA-A Reference : P04439_C188	03:01:00
P04439_C188	This study	HLA-A W191G	Variant	HLA-A	HLA-A W191G : P04439_C188	2:01,24:02
P04439_C227	CysDB	HLA-A Reference	Reference	HLA-A	HLA-A Reference : P04439_C227	03:01:00
P04439_C283	This study	HLA-A Reference	Reference	HLA-A	HLA-A Reference : P04439_C283	03:01:00
P04439_C283	This study	HLA-A Reference	Reference	HLA-A	HLA-A Reference : P04439_C283	03:01:00
P04439_C283	This study	HLA-A K292E	Variant	HLA-A	HLA-A K292E : P04439_C283	1:01,25:01
P04439_C283	CysDB	HLA-A Reference	Reference	HLA-A	HLA-A Reference : P04439_C283	03:01:00
P04439_C363	This study	HLA-A Reference	Reference	HLA-A	HLA-A Reference : P04439_C363	03:01:00
P04439_C363	This study	HLA-A Reference	Reference	HLA-A	HLA-A Reference : P04439_C363	03:01:00
P04439_C363	This study	HLA-A Reference	Reference	HLA-A	HLA-A Reference : P04439_C363	03:01:00
P04439_C363	This study	HLA-A T345S	Variant	HLA-A	HLA-A T345S : P04439_C363	2:01,24:02,26:01
P04439_C363	CysDB	HLA-A Reference	Reference	HLA-A	HLA-A Reference : P04439_C363	03:01:00
P04439_C363	This study	HLA-A Reference	Reference	HLA-A	HLA-A Reference : P04439_C363	03:01:00
P04439_C363	This study	HLA-A Reference	Reference	HLA-A	HLA-A Reference : P04439_C363	03:01:00
P10321_C125	This study	HLA-C Reference	Reference	HLA-C	HLA-C Reference : P10321_C125	07:02:00
P10321_C125	This study	HLA-C Reference	Reference	HLA-C	HLA-C Reference : P10321_C125	07:02:00
P10321_C125	This study	HLA-C S123F	Variant	HLA-C	HLA-C S123F : P10321_C125	04:01:00
P10321_C125	CysDB	HLA-C Reference	Reference	HLA-C	HLA-C Reference : P10321_C125	07:02:00
P10321_C125	This study	HLA-C S123F	Variant	HLA-C	HLA-C S123F : P10321_C125	4:01,7:06
P10321_C188	This study	HLA-C Reference	Reference	HLA-C	HLA-C Reference : P10321_C188	07:02:00
P10321_C188	This study	HLA-C Reference	Reference	HLA-C	HLA-C Reference : P10321_C188	07:02:00
P10321_C188	This study	HLA-C Reference	Reference	HLA-C	HLA-C Reference : P10321_C188	07:02:00
P10321_C188	This study	HLA-C Reference	Reference	HLA-C	HLA-C Reference : P10321_C188	07:02:00
P10321_C188	This study	HLA-C Reference	Reference	HLA-C	HLA-C Reference : P10321_C188	07:02:00
P10321_C188	This study	HLA-C Reference	Reference	HLA-C	HLA-C Reference : P10321_C188	07:02:00
P10321_C188	This study	HLA-C Reference	Reference	HLA-C	HLA-C Reference : P10321_C188	07:02:00
P10321_C188	This study	HLA-C Reference	Reference	HLA-C	HLA-C Reference : P10321_C188	07:02:00
P10321_C188	This study	HLA-C Reference	Reference	HLA-C	HLA-C Reference : P10321_C188	07:02:00
P10321_C188	This study	HLA-C Reference	Reference	HLA-C	HLA-C Reference : P10321_C188	07:02:00
P10321_C188	CysDB	HLA-C Reference	Reference	HLA-C	HLA-C Reference : P10321_C188	07:02:00
P10321_C188	This study	HLA-C Reference	Reference	HLA-C	HLA-C Reference : P10321_C188	07:02:00
P10321_C227	This study	HLA-C Reference	Reference	HLA-C	HLA-C Reference : P10321_C227	07:02:00
P10321_C345	CysDB	HLA-C Reference	Reference	HLA-C	HLA-C Reference : P10321_C345	07:02:00
P10321_C350	CysDB	HLA-C Reference	Reference	HLA-C	HLA-C Reference : P10321_C350	07:02:00
P10321_C364	CysDB	HLA-C Reference	Reference	HLA-C	HLA-C Reference : P10321_C364	07:02:00
P13747_C185	CysDB	HLA-E Reference	Reference	HLA-E	HLA-E Reference : P13747_C185	01:03:00
P13747_C280	This study	HLA-E Reference	Reference	HLA-E	HLA-E Reference : P13747_C280	01:03:00
P13747_C280	CysDB	HLA-E Reference	Reference	HLA-E	HLA-E Reference : P13747_C280	01:03:00
P28068_C64	This study	HLA-DMB Reference	Reference	HLA-DMB	HLA-DMB Reference : P28068_C64	01:03:00
