## Supplementary material for "Multi-omic stratification of the missense variant cysteinome": Table S9

### Sheet: S54
Raw Filename	Figure	Description	Cell Line	Source
2022-12-28-KB-noFAIMS-MV-Heavy-BN3-val1-A1	3	H/L Biotin Validation,10:10	HEK293T	This study
2022-12-28-KB-noFAIMS-MV-Heavy-BN3-val1-A2	3	H/L Biotin Validation, 10:1	HEK293T	This study
2022-12-28-KB-noFAIMS-MV-Heavy-BN3-val1-A3	3	H/L Biotin Validation, 1:10	HEK293T	This study
2022-12-28-KB-noFAIMS-MV-Heavy-BN3-val1-A4	3	H/L Biotin Validation, 4:1	HEK293T	This study
2022-12-28-KB-noFAIMS-MV-Heavy-BN3-val1-A5	3	H/L Biotin Validation, 1:4	HEK293T	This study
2022-12-28-KB-noFAIMS-MV-Heavy-BN3-val1-A6	3	H/L Biotin Validation, 1:1	HEK293T	This study
2023-02-09-KB-noFAIMS-MV-Heavy-BN3-val1-B7	3	H/L Biotin Validation,10:10	HEK293T	This study
2023-02-09-KB-noFAIMS-MV-Heavy-BN3-val1-B8	3	H/L Biotin Validation, 10:1	HEK293T	This study
2023-02-09-KB-noFAIMS-MV-Heavy-BN3-val1-B9	3	H/L Biotin Validation, 1:10	HEK293T	This study
2023-02-09-KB-noFAIMS-MV-Heavy-BN3-val1-B10	3	H/L Biotin Validation, 4:1	HEK293T	This study
2023-02-09-KB-noFAIMS-MV-Heavy-BN3-val1-B11	3	H/L Biotin Validation, 1:4	HEK293T	This study
2023-02-09-KB-noFAIMS-MV-Heavy-BN3-val1-B12	3	H/L Biotin Validation, 1:1	HEK293T	This study
2023-02-09-KB-noFAIMS-MV-Heavy-BN3-val1-C13	3	H/L Biotin Validation,10:10	HEK293T	This study
2023-02-09-KB-noFAIMS-MV-Heavy-BN3-val1-C14	3	H/L Biotin Validation, 10:1	HEK293T	This study
2023-02-09-KB-noFAIMS-MV-Heavy-BN3-val1-C15	3	H/L Biotin Validation, 1:10	HEK293T	This study
2023-02-09-KB-noFAIMS-MV-Heavy-BN3-val1-C16	3	H/L Biotin Validation, 4:1	HEK293T	This study
2023-02-09-KB-noFAIMS-MV-Heavy-BN3-val1-C17	3	H/L Biotin Validation, 1:4	HEK293T	This study
2023-02-09-KB-noFAIMS-MV-Heavy-BN3-val1-C18	3	H/L Biotin Validation, 1:1	HEK293T	This study
2020-11-01-kb-70min_FAIMS_3cv_-35_-45_-55--OTIT-SY49-1-6-na-rerun	4	Cys-enrichment	MOLT4	Yan et al. 2021
2020-10-31-kb-70min_FAIMS_3cv_-35_-45_-55--OTIT-SY49-1-5-na	4	Cys-enrichment	MOLT4	Yan et al. 2021
2020-10-31-kb-70min_FAIMS_3cv_-35_-45_-55--OTIT-SY49-1-4-na	4	Cys-enrichment	JURKAT	Yan et al. 2021
2020-10-31-kb-70min_FAIMS_3cv_-35_-45_-55--OTIT-SY49-1-3-na	4	Cys-enrichment	JURKAT	Yan et al. 2021
2020-10-09-KB-70min_FAIMS_3cv_-35_-45_-55_OTIT_SY-46-4	4	Cys-enrichment	HEC-1B	Yan et al. 2021
2020-10-09-KB-70min_FAIMS_3cv_-35_-45_-55_OTIT_SY-46-3	4	Cys-enrichment	HEC-1B	Yan et al. 2021
2020-10-09-KB-70min_FAIMS_3cv_-35_-45_-55_OTIT_SY-46-2	4	Cys-enrichment	HCT-15	Yan et al. 2021
2020-10-09-KB-70min_FAIMS_3cv_-35_-45_-55_OTIT_SY-41-4-1	4	Cys-enrichment	HCT-15	Yan et al. 2021
2020-10-09-KB-70min_FAIMS_3cv_-35_-45_-55_OTIT_SY-46-1	4	Cys-enrichment	H661	Yan et al. 2021
2020-10-09-KB-70min_FAIMS_3cv_-35_-45_-55_OTIT_SY-41-4-2	4	Cys-enrichment	H661	Yan et al. 2021
2020-11-01-kb-70min_FAIMS_3cv_-35_-45_-55--OTIT-SY49-1-1-na-rerun	4	Cys-enrichment	H2122	Yan et al. 2021
2020-10-31-kb-70min_FAIMS_3cv_-35_-45_-55--OTIT-SY49-1-2-na	4	Cys-enrichment	H2122	Yan et al. 2021
2020-11-10-kb-70min_FAIMS_100micron_3cv_-35_-45_-55--OTIT_HD-4	4	Cys-enrichment	MEWO	This study
2020-09-06-KB-70min_FAIMS_3cv_-35_-45_-60_OTIT_HD-7	4	Cys-enrichment	MEWO	This study
2022-09-12-KB-FAIMS-HD-2	4	Cys-enrichment	MIA-PACA-2	This study
2022-09-12-KB-FAIMS-HD-1	4	Cys-enrichment	MIA-PACA-2	This study
2022-09-12-KB-FAIMS-HD-3	4	Cys-enrichment	H1437	This study
2022-09-12-KB-FAIMS-HD-4	4	Cys-enrichment	H1437	This study
2022-09-12-KB-FAIMS-HD-5	4	Cys-enrichment	H358	This study
2022-09-12-KB-FAIMS-HD-6	4	Cys-enrichment	H358	This study
2022-10-19-KB-FAIMS-Caco2-na-HD-2	4	Cys-enrichment	CACO-2	This study
2022-10-19-KB-FAIMS-Caco2-na-HD-3	4	Cys-enrichment	CACO-2	This study
2022-01-27-KB-HD-S1-FAIMS_UREA	4	Redox	JURKAT	Desai et al. 2022
2022-01-27-KB-HD-S2-FAIMS_UREA	4	Redox	JURKAT	Desai et al. 2022
2022-01-27-KB-HD-S3-FAIMS_UREA	4	Redox	JURKAT	Desai et al. 2022
2022-01-28-KB-HD-S1-nofaims_UREA	4	Redox	JURKAT	Desai et al. 2022
2022-01-28-KB-HD-S2-nofaims_UREA	4	Redox	JURKAT	Desai et al. 2022
2022-01-28-KB-HD-S3-nofaims_UREA	4	Redox	JURKAT	Desai et al. 2022
2022-12-29-KB-noFAIMS-MA-1	5	Unenriched proteomics	MOLT-4	This study
2022-12-29-KB-noFAIMS-MA-2	5	Unenriched proteomics	MOLT-4	This study
2022-12-29-KB-noFAIMS-MA-3	5	Unenriched proteomics	MOLT-4	This study
2022-12-29-KB-noFAIMS-MA-4	5	Unenriched proteomics	MOLT-4	This study
2022-12-29-KB-noFAIMS-MA-5	5	Unenriched proteomics	MOLT-4	This study
2022-12-29-KB-noFAIMS-MA-6	5	Unenriched proteomics	MOLT-4	This study
2022-12-29-KB-noFAIMS-MA-7	5	Unenriched proteomics	MOLT-4	This study
2022-12-29-KB-noFAIMS-MA-8	5	Unenriched proteomics	MOLT-4	This study
2022-12-31-KB-noFAIMS-MB-1	5	Unenriched proteomics	MOLT-4	This study
2022-12-31-KB-noFAIMS-MB-2	5	Unenriched proteomics	MOLT-4	This study
2022-12-31-KB-noFAIMS-MB-3	5	Unenriched proteomics	MOLT-4	This study
2022-12-31-KB-noFAIMS-MB-4	5	Unenriched proteomics	MOLT-4	This study
2022-12-31-KB-noFAIMS-MB-5	5	Unenriched proteomics	MOLT-4	This study
2022-12-31-KB-noFAIMS-MB-6	5	Unenriched proteomics	MOLT-4	This study
2022-12-31-KB-noFAIMS-MB-7	5	Unenriched proteomics	MOLT-4	This study
2022-12-31-KB-noFAIMS-MB-8	5	Unenriched proteomics	MOLT-4	This study
2023-1-2-KB-noFAIMS-MC-1	5	Unenriched proteomics	MOLT-4	This study
2023-1-2-KB-noFAIMS-MC-2	5	Unenriched proteomics	MOLT-4	This study
2023-1-2-KB-noFAIMS-MC-3	5	Unenriched proteomics	MOLT-4	This study
2023-1-2-KB-noFAIMS-MC-4	5	Unenriched proteomics	MOLT-4	This study
2023-1-2-KB-noFAIMS-MC-5	5	Unenriched proteomics	MOLT-4	This study
2023-1-2-KB-noFAIMS-MC-6	5	Unenriched proteomics	MOLT-4	This study
2023-1-2-KB-noFAIMS-MC-7	5	Unenriched proteomics	MOLT-4	This study
2023-1-2-KB-noFAIMS-MC-8	5	Unenriched proteomics	MOLT-4	This study
2023-1-2-KB-noFAIMS-HA-1	5	Unenriched proteomics	HCT-15	This study
2023-1-2-KB-noFAIMS-HA-2	5	Unenriched proteomics	HCT-15	This study
2023-1-2-KB-noFAIMS-HA-3	5	Unenriched proteomics	HCT-15	This study
2023-1-2-KB-noFAIMS-HA-4	5	Unenriched proteomics	HCT-15	This study
2023-1-2-KB-noFAIMS-HA-5	5	Unenriched proteomics	HCT-15	This study
2023-1-2-KB-noFAIMS-HA-6	5	Unenriched proteomics	HCT-15	This study
2023-1-2-KB-noFAIMS-HA-7	5	Unenriched proteomics	HCT-15	This study
2023-1-2-KB-noFAIMS-HA-8	5	Unenriched proteomics	HCT-15	This study
2022-12-30-KB-noFAIMS-HB-1	5	Unenriched proteomics	HCT-15	This study
2022-12-30-KB-noFAIMS-HB-2	5	Unenriched proteomics	HCT-15	This study
2022-12-30-KB-noFAIMS-HB-3	5	Unenriched proteomics	HCT-15	This study
2022-12-30-KB-noFAIMS-HB-4	5	Unenriched proteomics	HCT-15	This study
2022-12-30-KB-noFAIMS-HB-5	5	Unenriched proteomics	HCT-15	This study
2022-12-30-KB-noFAIMS-HB-6	5	Unenriched proteomics	HCT-15	This study
2022-12-30-KB-noFAIMS-HB-7	5	Unenriched proteomics	HCT-15	This study
2022-12-30-KB-noFAIMS-HB-8	5	Unenriched proteomics	HCT-15	This study
2023-1-1-KB-noFAIMS-HC-1	5	Unenriched proteomics	HCT-15	This study
2023-1-1-KB-noFAIMS-HC-2	5	Unenriched proteomics	HCT-15	This study
2023-1-1-KB-noFAIMS-HC-3	5	Unenriched proteomics	HCT-15	This study
2023-1-1-KB-noFAIMS-HC-4	5	Unenriched proteomics	HCT-15	This study
2023-1-1-KB-noFAIMS-HC-5	5	Unenriched proteomics	HCT-15	This study
2023-1-1-KB-noFAIMS-HC-6	5	Unenriched proteomics	HCT-15	This study
2023-1-1-KB-noFAIMS-HC-7	5	Unenriched proteomics	HCT-15	This study
2023-1-1-KB-noFAIMS-HC-8	5	Unenriched proteomics	HCT-15	This study
2022-07-09-KB-noFAIMS-HD4	6	Compound-ABPP; H=DMSO, L=KMB2	HCT-15	This study
2022-07-09-KB-noFAIMS-HD5	6	Compound-ABPP; H=DMSO, L=KMB2	HCT-15	This study
2022-07-09-KB-noFAIMS-HD6	6	Compound-ABPP; H=DMSO, L=KMB2	HCT-15	This study
2022-08-23-KB-FAIMS-HD4-0709rerun	6	Compound-ABPP; H=DMSO, L=KMB2	HCT-15	This study
2022-08-23-KB-FAIMS-HD5-0709rerun	6	Compound-ABPP; H=DMSO, L=KMB2	HCT-15	This study
2022-08-23-KB-FAIMS-HD6-0709rerun	6	Compound-ABPP; H=DMSO, L=KMB2	HCT-15	This study
2022-07-09-KB-noFAIMS-HD10	6	Compound-ABPP; H=DMSO, L=KMB2	MOLT-4	This study
2022-07-09-KB-noFAIMS-HD11	6	Compound-ABPP; H=DMSO, L=KMB2	MOLT-4	This study
2022-07-09-KB-noFAIMS-HD12	6	Compound-ABPP; H=DMSO, L=KMB2	MOLT-4	This study
2022-08-22-KB-FAIMS-HD10-0709-rerun	6	Compound-ABPP; H=DMSO, L=KMB2	MOLT-4	This study
2022-08-22-KB-FAIMS-HD11-0709-rerun	6	Compound-ABPP; H=DMSO, L=KMB2	MOLT-4	This study
2022-08-22-KB-FAIMS-HD12-0709-rerun	6	Compound-ABPP; H=DMSO, L=KMB2	MOLT-4	This study
2022-08-07-KB-noFAIMS-HD10-0709-rerun	6	Compound-ABPP; H=DMSO, L=KMB2	MOLT-4	This study
2022-08-07-KB-noFAIMS-HD11-0709-rerun	6	Compound-ABPP; H=DMSO, L=KMB2	MOLT-4	This study
2022-08-07-KB-noFAIMS-HD12-0709-rerun	6	Compound-ABPP; H=DMSO, L=KMB2	MOLT-4	This study
2022-07-09-KB-noFAIMS-HD16	6	Compound-ABPP; H=DMSO, L=KMB2	JURKAT	This study
2022-07-09-KB-noFAIMS-HD17	6	Compound-ABPP; H=DMSO, L=KMB2	JURKAT	This study
2022-07-09-KB-noFAIMS-HD18	6	Compound-ABPP; H=DMSO, L=KMB2	JURKAT	This study
2022-09-24-KB-FAIMS-HD16-0709-rerun	6	Compound-ABPP; H=DMSO, L=KMB2	JURKAT	This study
2022-09-24-KB-FAIMS-HD17-0709-rerun	6	Compound-ABPP; H=DMSO, L=KMB2	JURKAT	This study
2022-09-24-KB-FAIMS-HD18-0709-rerun	6	Compound-ABPP; H=DMSO, L=KMB2	JURKAT	This study
2021-12-14-SO-62series-01_SO-43	6	Compound-ABPP; H=DMSO, L=SO43	HCT-15	This study
2022-12-16-KB-noFAIMS-S0-2A_SO-43	6	Compound-ABPP; H=DMSO, L=SO43	HCT-15	This study
2022-12-16-KB-noFAIMS-S0-2B_SO-43	6	Compound-ABPP; H=DMSO, L=SO43	HCT-15	This study
2022-06-26-KB-noFAIMS-11HLBiotin_SO-67	6	Compound-ABPP; H=DMSO, L=SO67	HCT-15	This study
2022-12-16-KB-noFAIMS-3A_SO-67	6	Compound-ABPP; H=DMSO, L=SO67	HCT-15	This study
2022-12-16-KB-noFAIMS-3B_SO-67	6	Compound-ABPP; H=DMSO, L=SO67	HCT-15	This study
2022-12-16-KB-noFAIMS-6A_SO-105	6	Compound-ABPP; H=DMSO, L=SO105	HCT-15	This study
2022-12-16-KB-noFAIMS-6B_SO-105	6	Compound-ABPP; H=DMSO, L=SO105	HCT-15	This study
2022-06-26-KB-noFAIMS-11HLBiotin_SO-90	6	Compound-ABPP; H=DMSO, L=SO90	HCT-15	This study
2022-07-06-KB-noFAIMS-HLisoTOPSO3CID_SO-90	6	Compound-ABPP; H=DMSO, L=SO90	HCT-15	This study
2022-07-15-KB-noFAIMS-HL_ABPP_SO-90	6	Compound-ABPP; H=DMSO, L=SO90	HCT-15	This study
